# Improving allometric models to estimate the proboscis length of tropical bees

**DOI:** 10.1101/2025.02.21.639535

**Authors:** Kilian Frühholz, Kenneth Kuba, Maximilian Pitz, Julia Windl, Alexander Keller, Gunnar Brehm, Claus Rasmussen, Sara Diana Leonhardt, Ugo Mendes Diniz

## Abstract

The proboscis length of bees is a key morphological trait shaping communities, pollination networks, and likely their responses to habitat loss. Despite its importance, it is rarely considered in ecological studies because of logistic limitations in obtaining accurate measurements across many different species. In two previous studies, the proboscis length of temperate bee species was estimated based on body size and bee family. However, bee taxa partially occurring in the tropics might deviate from this allometric relationship due to different functional constraints. Thus, we tested if equations developed for temperate bees can accurately predict the proboscis length in Meliponini, Euglossini (both Apidae), and Augochlorini (Halictidae), three ubiquitous and highly important tribes of tropical bees. We measured the intertegular distance (as a proxy of body size measurement) and the proboscis length of 892 specimens of 105 tropical species. We used these measurements to evaluate the previous model and found that its estimations lacked accuracy when applied to tropical bees, particularly to Meliponini and Euglossini. We developed new allometric equations estimating the proboscis length based on the intertegular distance, using (sub-) genera as an additional predictive variable to refine the estimations. We tested our approach by creating a test model for Meliponini, trained with only 80 % of the data, and evaluated this model using the remaining 20 %, resulting in a high accuracy of estimates. Our results shed additional light on the nature of the proboscis length-body size allometric relationship in tropical bees and provide a tool for future studies on the functional ecology of bees and their interactions with plants.
