## Supplementary Data 1 for "Improving allometric models to estimate the proboscis length of tropical bees"

	family	tribe	genus	species	num	mean_IT	sd_IT	mean_PB	sd_PB
1	Apidae	Euglossini	Aglae	Aglae caerulea	1	4,29	NA	16,02	NA
2	Apidae	Euglossini	Eufriesea	Eufriesea asarophora	2	4,1	0	32,7	0,42
3	Apidae	Euglossini	Eufriesea	Eufriesea chrysopyga	24	4,69	0,2	9,72	0,69
4	Apidae	Euglossini	Eufriesea	Eufriesea flaviventris	1	4,57	NA	12,15	NA
5	Apidae	Euglossini	Eufriesea	Eufriesea lucida	3	4,65	0,15	11,89	5,02
6	Apidae	Euglossini	Eufriesea	Eufriesea lucifera	1	5	NA	11,4	NA
7	Apidae	Euglossini	Eufriesea	Eufriesea pulchra	2	5,17	0,04	9,21	0,4
8	Apidae	Euglossini	Eufriesea	Eufriesea purpurata	1	4,28	NA	5,3	NA
9	Apidae	Euglossini	Eufriesea	Eufriesea rufocaudata	1	4,58	NA	5,7	NA
10	Apidae	Euglossini	Euglossa	Euglossa allosticta	31	3,17	0,21	19,59	2,73
11	Apidae	Euglossini	Euglossa	Euglossa asarophora	12	3,86	0,17	29,97	1,85
12	Apidae	Euglossini	Euglossa	Euglossa bursigera	2	2,99	0,01	12,42	3,71
13	Apidae	Euglossini	Euglossa	Euglossa cf. maculilabris	1	2,8	NA	12,7	NA
14	Apidae	Euglossini	Euglossa	Euglossa chalybeata	11	3,63	0,19	20,2	2,07
15	Apidae	Euglossini	Euglossa	Euglossa championi	10	3,46	0,13	9,45	1,93
16	Apidae	Euglossini	Euglossa	Euglossa chlorina	5	3,02	0,24	9,95	2,85
17	Apidae	Euglossini	Euglossa	Euglossa cognata	11	3,54	0,15	10,43	0,71
18	Apidae	Euglossini	Euglossa	Euglossa cordata	3	3,07	0,39	10,68	0,43
19	Apidae	Euglossini	Euglossa	Euglossa cybelia	1	3,6	NA	6,7	NA
20	Apidae	Euglossini	Euglossa	Euglossa deceptrix	10	3,24	0,15	9,26	1,41
21	Apidae	Euglossini	Euglossa	Euglossa dissimula	13	3,21	0,24	8,14	1,78
22	Apidae	Euglossini	Euglossa	Euglossa dodsoni	10	2,95	0,13	8,82	1,88
23	Apidae	Euglossini	Euglossa	Euglossa flammea	26	3,44	0,17	23,49	1,82
24	Apidae	Euglossini	Euglossa	Euglossa gaianii	2	3,5	0	7,65	0,35
25	Apidae	Euglossini	Euglossa	Euglossa gibbosa	10	3,1	0,26	9,48	2,2
26	Apidae	Euglossini	Euglossa	Euglossa gorgonensis	14	2,77	0,22	14,48	1,33
27	Apidae	Euglossini	Euglossa	Euglossa hansoni	13	3,2	0,17	8,78	2,12
28	Apidae	Euglossini	Euglossa	Euglossa hemichlora	3	3,2	0,1	7,67	1,9
29	Apidae	Euglossini	Euglossa	Euglossa heterosticta	16	2,98	0,31	8,52	2,49
30	Apidae	Euglossini	Euglossa	Euglossa ignita	11	3,28	0,3	17,71	3,53
31	Apidae	Euglossini	Euglossa	Euglossa igniventris	12	3,07	0,17	9,51	0,92
32	Apidae	Euglossini	Euglossa	Euglossa imperialis	14	3,66	0,24	22,1	2
33	Apidae	Euglossini	Euglossa	Euglossa iopyrrha	1	3,2	NA	8,2	NA
34	Apidae	Euglossini	Euglossa	Euglossa laevicincta	10	3,29	0,28	18,93	4,5
35	Apidae	Euglossini	Euglossa	Euglossa liopoda	10	3,51	0,16	6,81	0,53
36	Apidae	Euglossini	Euglossa	Euglossa magnipes	10	3,39	0,12	6,74	1,01
37	Apidae	Euglossini	Euglossa	Euglossa milenae	2	2,65	0,21	9,45	0,07
38	Apidae	Euglossini	Euglossa	Euglossa mixta	9	3,26	0,14	6,83	1,17
39	Apidae	Euglossini	Euglossa	Euglossa modestior	8	3,42	0,12	6,5	0,49
40	Apidae	Euglossini	Euglossa	Euglossa mourei	8	3,29	0,16	NA	NA
41	Apidae	Euglossini	Euglossa	Euglossa nr asarophora	1	3,58	NA	30,75	NA
42	Apidae	Euglossini	Euglossa	Euglossa retroviridis	2	3,55	0,07	17,1	0
43	Apidae	Euglossini	Euglossa	Euglossa sp	5	2,95	0,18	15,48	9,82
44	Apidae	Euglossini	Euglossa	Euglossa stellfeldi	1	2,7	NA	5,8	NA
45	Apidae	Euglossini	Euglossa	Euglossa stilbonata	1	3,4	NA	14,6	NA
46	Apidae	Euglossini	Euglossa	Euglossa townsendi	13	2,84	0,28	8,04	2,09
47	Apidae	Euglossini	Euglossa	Euglossa tridentata	20	3,26	0,23	10,24	1,45
48	Apidae	Euglossini	Euglossa	Euglossa trinotata	6	3,19	0,24	18,3	2,42
49	Apidae	Euglossini	Euglossa	Euglossa turbinifex	14	2,81	0,19	15,71	1,58
50	Apidae	Euglossini	Euglossa	Euglossa variabilis	10	2,99	0,23	11,16	1,51
51	Apidae	Euglossini	Euglossa	Euglossa villosiventris	5	3,42	0,15	6,52	1,25
52	Apidae	Euglossini	Eulaema	Eulaema bombiformis	10	6,98	0,26	19,5	3,83
53	Apidae	Euglossini	Eulaema	Eulaema chocoana	10	5,93	0,29	19,69	3,13
54	Apidae	Euglossini	Eulaema	Eulaema cingulata	10	5,17	0,34	17,69	1,81
55	Apidae	Euglossini	Eulaema	Eulaema flavescens	3	5,83	0,29	16,33	5,88
56	Apidae	Euglossini	Eulaema	Eulaema leucopyga	2	5,9	0	32,1	0,28
57	Apidae	Euglossini	Eulaema	Eulaema meriana	25	6,1	0,39	22,21	1,42
58	Apidae	Euglossini	Eulaema	Eulaema sororia	1	6,04	NA	31,91	NA
59	Apidae	Euglossini	Exaerete	Exaerete smaragdina	36	4,36	0,23	19,94	0,87
60	Apidae	Meliponini	Dolichotrigona	Dolichotrigona schulthessi	10	0,93	0,03	1,19	0,09
61	Apidae	Meliponini	Melipona	Melipona (Michmelia) sp	6	2,84	0,21	4,91	0,49
62	Apidae	Meliponini	Nannotrigona	Nannotrigona mellaria	4	1,24	0,03	1,92	0,04
63	Apidae	Meliponini	Nannotrigona	Nannotrigona tristella	11	1,42	0,04	1,65	0,11
64	Apidae	Meliponini	Nogueirapis	Nogueirapis mirandula	10	1,14	0,02	2,1	0,1
65	Apidae	Meliponini	Oxytrigona	Oxytrigona isthmina	5	1,39	0,02	1,77	0,05
66	Apidae	Meliponini	Paratrigona	Paratrigona lophocoryphe	4	1,28	0,04	2,13	0,72
67	Apidae	Meliponini	Paratrigona	Paratrigona opaca	4	1,26	0,05	1,45	0,78
68	Apidae	Meliponini	Partamona	Partamona aequatoriana	10	1,59	0,04	3,16	0,15
69	Apidae	Meliponini	Partamona	Partamona nr peckolti	10	1,55	0,04	3,58	0,29
70	Apidae	Meliponini	Partamona	Partamona sp	10	1,76	0,06	3,35	0,19
71	Apidae	Meliponini	Plebeia	Plebeia (Nanoplebeia) minima	12	0,97	0,03	1,17	0,33
72	Apidae	Meliponini	Plebeia	Plebeia sp1	21	1,14	0,04	1,28	0,45
73	Apidae	Meliponini	Plebeia	Plebeia sp2	20	1,17	0,04	1,66	0,09
74	Apidae	Meliponini	Ptilotrigona	Ptilotrigona occidentalis	3	1,68	0,06	2,48	0,12
75	Apidae	Meliponini	Scaptotrigona	Scaptotrigona (Gymnotrigona) sp	10	1,89	0,03	3,26	0,15
76	Apidae	Meliponini	Scaptotrigona	Scaptotrigona (Scaptotrigona) sp	10	1,67	0,04	3,14	0,17
77	Apidae	Meliponini	Scaptotrigona	Scaptotrigona luteipennis	10	1,9	0,04	3,37	0,15
78	Apidae	Meliponini	Scaptotrigona	Scaptotrigona postica 'group b'	19	1,59	0,04	2,76	0,11
79	Apidae	Meliponini	Scaura	Scaura argyrea	10	1,21	0,03	1,3	0,1
80	Apidae	Meliponini	Scaura	Scaura longula	2	1,27	0	1,41	0,03
81	Apidae	Meliponini	Tetragona	Tetragona perangulata	10	1,3	0,04	1,48	0,1
82	Apidae	Meliponini	Tetragona	Tetragona ziegleri	10	1,16	0,03	1,3	0,03
83	Apidae	Meliponini	Tetragonisca	Tetragonisca angustula	10	0,92	0,03	1,46	0,07
84	Apidae	Meliponini	Tetragonisca	Tetragonisca buchwaldi	1	1,02	NA	1,5	NA
85	Apidae	Meliponini	Trigona	Trigona cf fulviventris	9	1,43	0,03	3,35	0,13
86	Apidae	Meliponini	Trigona	Trigona cilipes	1	1,35	NA	2,46	NA
87	Apidae	Meliponini	Trigona	Trigona ferricauda	10	1,36	0,04	2,72	0,09
88	Apidae	Meliponini	Trigona	Trigona fuscipennis	10	1,41	0,04	1,71	0,08
89	Apidae	Meliponini	Trigona	Trigona guianae	15	1,48	0,05	2,99	0,44
90	Apidae	Meliponini	Trigona	Trigona nigerrima	16	1,66	0,09	2,46	0,12
91	Apidae	Meliponini	Trigona	Trigona recursa	3	1,4	0,02	2,08	0,05
92	Apidae	Meliponini	Trigona	Trigona silvestriana	10	2,07	0,04	2,93	0,18
93	Apidae	Meliponini	Trigonisca	Trigonisca cf atomaria	17	0,75	0,03	0,94	0,09
94	Apidae	Meliponini	Trigonisca	Trigonisca cf buyssoni	10	0,82	0,07	1,02	0,11
95	Apidae	Meliponini	Trigonisca	Trigonisca cf pediculana	10	0,79	0,02	1,05	0,07
96	Halictidae	Augochlorini	Augochlora	Augochlora sp15	2	1,28	0,02	2,03	0,18
97	Halictidae	Augochlorini	Augochlora	Augochlora sp4	1	1,09	NA	1,82	NA
98	Halictidae	Augochlorini	Augochlora	Augochlora sp8	1	1,17	NA	1,51	NA
99	Halictidae	Augochlorini	Augochlora	Augochlora sp9 / (Oxystoglossella)	3	1,28	0,06	2,62	0,28
100	Halictidae	Augochlorini	Augochloropsis	Augochloropsis sp1	3	1,3	0,11	1,63	0,09
101	Halictidae	Augochlorini	Augochloropsis	Augochloropsis sp2	6	1,55	0,11	1,81	0,07
102	Halictidae	Augochlorini	Augochloropsis	Augochloropsis sp3	3	1,48	0,09	1,97	0,32
103	Halictidae	Augochlorini	Augochloropsis	Augochloropsis sp5	7	1,66	0,1	1,97	0,17
104	Halictidae	Augochlorini	Pereirapis	Pereirapis sp1	3	0,93	0,05	1,43	0,01
105	Halictidae	Augochlorini	Pereirapis	Pereirapis sp2	7	0,86	0,09	1,51	0,18
106	Halictidae	Augochlorini	Pereirapis	Pereirapis sp3	8	0,84	0,03	1,35	0,05
